# Epigenetic signatures of infection within and across generations in the endangered Loggerhead sea turtle

**DOI:** 10.64898/2026.06.25.734236

**Authors:** James O. Bazely, Eugenie C. Yen, Alice Balard, James D. Gilbert, Kirsten Fairweather, Artur Lopes, Albert Taxonera, Stephen J. Rossiter, Christophe Eizaguirre

## Abstract

Infection can substantially reduce host fitness and influence population dynamics, yet it is often difficult to detect and quantify in wild animal populations. Molecular tools offer a valuable means of identifying cryptic infection in natural systems. Using whole-genome bisulfite sequencing, we examined whether infection with the parasitic leech *Ozobranchus margoi* is associated with DNA methylation variation in loggerhead sea turtles (*Caretta caretta*), while also assessing the potential value of this variation as a biomarker of parasite infection. In nesting females, we identified infection-associated differentially methylated CpG sites associated with genes implicated in immune signalling and cellular regulation. Offspring of infected females also showed infection-associated methylation patterns, despite not being directly exposed to the parasite themselves. Differential methylation analyses identified genes involved in immunity, neurodevelopment and metabolic activity, with limited overlap in associated genes and no overlap in differentially methylated sites between generations. Maternal and offspring genome-wide methylation levels showed a non-linear association that differed subtly with maternal infection status, indicating that infection modifies intergenerational methylation associations. Finally, methylation profiles showed strong discriminatory power for maternal infection status in both maternal and hatchling samples using machine learning models, supporting their potential as candidate biomarkers of cryptic infection. Together, these results show that parasite infection is associated with distinct, generation-specific DNA methylation signatures, and highlight the potential value of epigenetic data for monitoring cryptic infection states in conservation-relevant systems.
