## Supplementary Tables for "Epigenetic signatures of infection within and across generations in the endangered Loggerhead sea turtle"

### Sheet: S1 - Adult Metadata
Mother	Relocation	Cloacal Parasites	Amount of Cloacal Parasites
SLL105	1	no	0
SLL110	1	yes	11 to 15
SLL120	1	yes	6 to 10
SLL039	1	yes	16 to 20
SLL118	1	yes	1 to 5
SLL106	1	no	0
SLL113	1	yes	21 to 25
SLL109	1	no	0
SLL052	1	yes	1 to 5
SLL063	3	no	0
SLL065	3	yes	6 to 10
SLL146	3	yes	1 to 5
SLL176	3	yes	1 to 5
SLL142	3	yes	1 to 5
SLL188	3	yes	1 to 5
SLL144	3	yes	6 to 10
SLL189	3	yes	1 to 5
SLL171	3	no	0
SLL143	3	yes	1 to 5
SLL267	6	no	0
SLL255	6	yes	>26
SLL246	6	no	0
SLL245	6	yes	6 to 10
SLL085	6	yes	1 to 5
SLL256	6	yes	11 to 15
SLL263	6	no	0
SLL243	6	no	0
SLL269	6	yes	11 to 15
SLL250	6	yes	6 to 10

### Sheet: S2 - Adult DMS
Chromosome	DMS Position	pvalue	qvalue	Methylation Difference	Feature Type	Gene name	Associated Ontology Terms	Gene Start	Gene End	Gene ID
SLK063_ragtag_chr1	65407779	6.59993e-09	0.00179667	38.8558	intergenic	Protein of unknown function		65406917	65407757	CarCarScaffG00000001034
SLK063_ragtag_chr1	71835758	1.12494e-08	0.00244989	34.7319
SLK063_ragtag_chr1	148689738	1.05888e-08	0.00244989	32.9942
SLK063_ragtag_chr1	249385665	2.78684e-08	0.00492096	-39.4649	introns	Similar to HIPK2: Homeodomain-interacting protein kinase 2 (Homo sapiens OX=9606)	GO:0004672;GO:0005524;GO:0006468	249217032	249401453	CarCarScaffG00000003278
SLK063_ragtag_chr1	316393764	2.77753e-11	2.5924e-05	-46.1706
SLK063_ragtag_chr10	76495543	2.07454e-09	0.000752991	43.3729	introns	Similar to RNF216: E3 ubiquitin-protein ligase RNF216 (Homo sapiens OX=9606)		76474632	76567136	CarCarScaffG00000021835
SLK063_ragtag_chr13	35651261	1.7057e-09	0.000742934	-40.9446	introns	Similar to Rptor: Regulatory-associated protein of mTOR (Mus musculus OX=10090)	GO:0005515;GO:0031929;GO:0031931	35395220	35706515	CarCarScaffG00000024846
SLK063_ragtag_chr13	35675205	6.84019e-08	0.00993106	-39.6533	introns	Similar to Rptor: Regulatory-associated protein of mTOR (Mus musculus OX=10090)	GO:0005515;GO:0031929;GO:0031931	35395220	35706515	CarCarScaffG00000024846
SLK063_ragtag_chr14	7368445	9.9832e-10	0.000501726	-44.9872	introns	Similar to COL9A3: Collagen alpha-3(IX) chain (Homo sapiens OX=9606)		7342862	7412278	CarCarScaffG00000025144
SLK063_ragtag_chr15	20839848	9.8267e-10	0.000501726	50.3524	introns	Similar to SMPD4: Sphingomyelin phosphodiesterase 4 (Homo sapiens OX=9606)	GO:0050290	20820148	20846577	CarCarScaffG00000026311
SLK063_ragtag_chr15	29888969	3.78418e-10	0.00022476	36.4336
SLK063_ragtag_chr15	29921618	3.22853e-13	7.0311e-07	50.109	exons	Protein of unknown function		29921060	29921785	CarCarScaffG00000026478
SLK063_ragtag_chr16	9641671	1.98671e-09	0.000752991	45.0164	exons	Similar to SURF6: Surfeit locus protein 6 (Bos taurus OX=9913)		9636163	9641902	CarCarScaffG00000026784
SLK063_ragtag_chr16	22493090	6.22412e-09	0.00176803	40.1825	promoters	Protein of unknown function		22492203	22493165	CarCarScaffG00000027075
SLK063_ragtag_chr18	15040660	5.3995e-08	0.00839932	39.7403	introns	Similar to AGRN: Agrin (Gallus gallus OX=9031)	GO:0005515	15000674	15112319	CarCarScaffG00000028036
SLK063_ragtag_chr2	58000922	5.303e-08	0.00839932	32.4005	introns	Similar to Snx13: Sorting nexin-13 (Mus musculus OX=10090)	GO:0035091	57835861	58003381	CarCarScaffG00000005405
SLK063_ragtag_chr2	160334455	6.83843e-08	0.00993106	-34.3449
SLK063_ragtag_chr2	160338792	2.48837e-08	0.00451599	-33.8255
SLK063_ragtag_chr2	229500440	4.61565e-08	0.00753899	-32.0209	introns	Similar to Rims2: Regulating synaptic membrane exocytosis protein 2 (Mus musculus OX=10090)	GO:0005515;GO:0006887;GO:0016020;GO:0031267	228881290	229537638	CarCarScaffG00000007264
SLK063_ragtag_chr24	13429355	1.23915e-08	0.0024952	30.2224	introns	Similar to WNT9B: Protein Wnt-9b (Homo sapiens OX=9606)	GO:0005102;GO:0005576;GO:0007275;GO:0016055	13371662	13430845	CarCarScaffG00000030924
SLK063_ragtag_chr3	81681427	2.20002e-12	3.59341e-06	34.5665
SLK063_ragtag_chr3	150901811	3.55162e-09	0.00111735	-41.833
SLK063_ragtag_chr3	188674927	3.98732e-11	3.25635e-05	41.4454	introns	Similar to PKHD1: Fibrocystin (Homo sapiens OX=9606)		188432171	188803207	CarCarScaffG00000009755
SLK063_ragtag_chr3	194552097	8.95706e-09	0.00225078	-50.3191	introns	Similar to pomc-a: Pro-opiomelanocortin A (Xenopus laevis OX=8355)		194550299	194564009	CarCarScaffG00000009840
SLK063_ragtag_chr3	201968666	1.01981e-08	0.00244989	30.2049	introns	Similar to COL19A1: Collagen alpha-1(XIX) chain (Homo sapiens OX=9606)		201941918	202087815	CarCarScaffG00000009924
SLK063_ragtag_chr4	1962058	1.92042e-09	0.000752991	-27.8392
SLK063_ragtag_chr4	9623609	4.89019e-09	0.00145226	-44.0116	introns	Similar to MOB1B: MOB kinase activator 1B (Homo sapiens OX=9606)		9592099	9656186	CarCarScaffG00000010174
SLK063_ragtag_chr4	12606333	4.18844e-08	0.00720126	-39.8707
SLK063_ragtag_chr4	80956826	1.43975e-09	0.000671892	-39.307
SLK063_ragtag_chr4	83095271	1.11324e-08	0.00244989	-39.4888	introns	Similar to UFSP2: Ufm1-specific protease 2 (Gallus gallus OX=9031)		83086821	83114292	CarCarScaffG00000011034
SLK063_ragtag_chr4	111178842	2.29519e-09	0.000789231	27.5762
SLK063_ragtag_chr4	111187026	4.43989e-08	0.00743785	28.3202
SLK063_ragtag_chr4	138475830	1.79634e-13	5.86812e-07	54.68
SLK063_ragtag_chr5	53154258	3.59143e-09	0.00111735	45.3255	introns	Similar to FAM172A: Cotranscriptional regulator FAM172A homolog (Gallus gallus OX=9031)		52923103	53233935	CarCarScaffG00000012394
SLK063_ragtag_chr5	110664517	8.12417e-12	1.06157e-05	34.1838
SLK063_ragtag_chr5	117046362	2.2311e-11	2.42945e-05	33.8768	introns	Similar to Pax5: Paired box protein Pax-5 (Mus musculus OX=10090)	GO:0003677;GO:0006355	116899823	117137984	CarCarScaffG00000013032
SLK063_ragtag_chr6	74832536	8.40591e-09	0.00219677	-37.1619	introns	Similar to SCFD1: Sec1 family domain-containing protein 1 (Homo sapiens OX=9606)	GO:0016192	74822050	74971931	CarCarScaffG00000014687
SLK063_ragtag_chr6	79149424	1.78078e-08	0.00332416	-34.8439
SLK063_ragtag_chr6	89133714	1.16316e-08	0.00245143	-41.0185
SLK063_ragtag_chr7	24906776	1.45723e-08	0.0028002	-42.89
SLK063_ragtag_chr7	124671488	6.37975e-08	0.00969338	-46.8014	intergenic	Similar to RRP12: RRP12-like protein (Gallus gallus OX=9031)		124645575	124668951	CarCarScaffG00000017261
SLK063_ragtag_chr8	84132994	1.20306e-10	8.7334e-05	-50.6179
SLK063_ragtag_chr8	84367359	1.43441e-13	5.86812e-07	55.3209	introns	Similar to ST6GALNAC5: Alpha-N-acetylgalactosaminide alpha-2,6-sialyltransferase 5 (Homo sapiens OX=9606)	GO:0006486;GO:0008373	84293699	84384841	CarCarScaffG00000018597
SLK063_ragtag_chr9	63667345	1.26031e-08	0.0024952	-31.1085
SLK063_ragtag_chr9	87565903	3.3824e-10	0.000220986	52.5285	introns	Similar to ARHGEF6: Rho guanine nucleotide exchange factor 6 (Gallus gallus OX=9031)	GO:0005085;GO:0005515	87517296	87575160	CarCarScaffG00000020164

### Sheet: S3 - Hatchling DMS
Chromosome	DMS Position	pvalue	qvalue	Methylation Difference	Feature Type	Gene name	Associated Ontology Terms	Gene Start	Gene End	Gene ID
SLK063_ragtag_chr1	31935727	1.20425e-07	7.35524e-05	-10.6115
SLK063_ragtag_chr1	44108495	4.22033e-06	0.00255713	16.9042
SLK063_ragtag_chr1	64027790	1.57695e-05	0.00945864	-12.0238
SLK063_ragtag_chr1	70864963	8.76645e-06	0.00528655	12.2477
SLK063_ragtag_chr1	103141468	7.75016e-06	0.00467921	12.9045
SLK063_ragtag_chr1	105251928	1.02312e-07	6.25003e-05	36.5688
SLK063_ragtag_chr1	107001522	1.34535e-05	0.00807896	13.3309
SLK063_ragtag_chr1	119874500	7.24844e-06	0.00437852	28.7435
SLK063_ragtag_chr1	204283572	5.56006e-06	0.00336545	26.1857
SLK063_ragtag_chr1	249293799	5.94313e-07	0.000362124	14.2983	introns	Similar to HIPK2: Homeodomain-interacting protein kinase 2 (Homo sapiens OX=9606)	GO:0004672;GO:0005524;GO:0006468	249217032	249401453	CarCarScaffG00000003278
SLK063_ragtag_chr1	251045381	1.28334e-05	0.00771308	11.5331	introns	Protein of unknown function		250892438	251086714	CarCarScaffG00000003305
SLK063_ragtag_chr1	294168597	1.44093e-05	0.00864856	15.161
SLK063_ragtag_chr1	294899781	1.16184e-06	0.000706845	14.6181
SLK063_ragtag_chr2	73959446	5.72285e-06	0.00346282	12.3671
SLK063_ragtag_chr2	101818190	1.64986e-05	0.00988763	11.7768	introns	Similar to TNS3: Tensin-3 (Homo sapiens OX=9606)	GO:0005515	101719895	102047270	CarCarScaffG00000005901
SLK063_ragtag_chr2	136982700	9.96806e-06	0.00600611	13.6837	intergenic	Protein of unknown function		136919378	136973601	CarCarScaffG00000006249.1
SLK063_ragtag_chr2	151471098	1.12924e-05	0.00679603	-13.0996	intergenic	Protein of unknown function		151474114	151474326	CarCarScaffG00000006406.1
SLK063_ragtag_chr2	158516493	6.52844e-06	0.0039476	-11.9564	introns	Protein of unknown function		158444114	158535154	CarCarScaffG00000006493.1
SLK063_ragtag_chr3	71940607	7.86439e-06	0.00474658	19.5738
SLK063_ragtag_chr3	91171695	1.92881e-06	0.00117246	-10.6784	introns	Similar to Arid1b: AT-rich interactive domain-containing protein 1B (Mus musculus OX=10090)	GO:0003677;GO:0006338;GO:0016514;GO:0035060	91067501	91457638	CarCarScaffG00000008807.1
SLK063_ragtag_chr3	115417393	8.62972e-06	0.00520585	12.9546
SLK063_ragtag_chr3	159548003	3.23252e-06	0.00196093	16.416	intergenic	Similar to Transposon TX1 uncharacterized 149 kDa protein (Xenopus laevis OX=8355)	GO:0003824;GO:0004518;GO:0006281	159554745	159555425	CarCarScaffG00000009520.1
SLK063_ragtag_chr3	179054185	9.9574e-06	0.0060007	-19.0606
SLK063_ragtag_chr4	1850015	1.59582e-05	0.0095686	13.3525	introns	Protein of unknown function		1740381	1882884	CarCarScaffG00000010068.1
SLK063_ragtag_chr4	12018988	6.46559e-06	0.00391091	17.6127
SLK063_ragtag_chr4	16315594	1.44168e-05	0.00865165	10.9578	introns	Similar to SCD5: Stearoyl-CoA desaturase 5 (Bos taurus OX=9913)	GO:0006629;GO:0016717	16256142	16336529	CarCarScaffG00000010253.1
SLK063_ragtag_chr4	27465008	8.42267e-06	0.00508181	-14.3759
SLK063_ragtag_chr4	48052875	3.63881e-06	0.00220628	27.5926	introns	Similar to MGST2: Microsomal glutathione S-transferase 2 (Homo sapiens OX=9606)	GO:0016020	48047965	48064876	CarCarScaffG00000010667.1
SLK063_ragtag_chr4	64197765	2.29496e-06	0.00139432	14.8401	introns	Similar to GUCY1B1: Guanylate cyclase soluble subunit beta-1 (Homo sapiens OX=9606)	GO:0004383;GO:0006182;GO:0009190;GO:0020037;GO:0035556	64179428	64244859	CarCarScaffG00000010840.1
SLK063_ragtag_chr4	65661061	6.97586e-06	0.004216	22.24	introns	Similar to Uncharacterized protein C4orf45 homolog (Bos taurus OX=9913)		65618018	65674367	CarCarScaffG00000010861.1
SLK063_ragtag_chr4	80489122	1.13768e-05	0.00684454	11.8194
SLK063_ragtag_chr4	95559932	4.16376e-06	0.00252328	11.04	intergenic	Similar to GABRB1: Gamma-aminobutyric acid receptor subunit beta-1 (Bos taurus OX=9913)	GO:0005230;GO:0006811;GO:0016020	95565502	95568353	CarCarScaffG00000011209.1
SLK063_ragtag_chr4	109168823	7.86274e-06	0.00474639	-21.7719	introns	Similar to SLC34A2: Sodium-dependent phosphate transport protein 2B (Bos taurus OX=9913)	GO:0005436;GO:0016020;GO:0044341	109117231	109169988	CarCarScaffG00000011324.1
SLK063_ragtag_chr4	126376833	8.6854e-06	0.00523856	-12.9485	introns	Similar to Poln: DNA polymerase nu (Mus musculus OX=10090)	GO:0003677;GO:0003887;GO:0006260;GO:0006261	126310835	126388274	CarCarScaffG00000011513.1
SLK063_ragtag_chr5	8356650	2.22528e-06	0.00135221	14.3634
SLK063_ragtag_chr5	9451648	1.90952e-06	0.00116093	14.2696	introns	Similar to MYO5B: Unconventional myosin-Vb (Homo sapiens OX=9606)	GO:0003774;GO:0005515;GO:0005524;GO:0016459	9237816	9596644	CarCarScaffG00000011899.1
SLK063_ragtag_chr5	13360681	8.2145e-06	0.00495705	15.416
SLK063_ragtag_chr5	15349963	5.12352e-06	0.0031028	11.9239
SLK063_ragtag_chr5	25092601	1.31263e-05	0.00788646	-13.9324
SLK063_ragtag_chr5	79212931	1.10894e-05	0.00667499	27.0963
SLK063_ragtag_chr5	92348986	1.10244e-05	0.00663699	10.0602
SLK063_ragtag_chr5	128833781	3.18267e-06	0.00193102	15.7724	introns	Protein of unknown function	GO:0005515	128733699	128854875	CarCarScaffG00000013184.1
SLK063_ragtag_chr6	21371083	1.55737e-05	0.00934277	10.4563	introns	Similar to Slc22a18: Solute carrier family 22 member 18 (Rattus norvegicus OX=10116)	GO:0022857;GO:0055085	21267542	21374538	CarCarScaffG00000013933.1
SLK063_ragtag_chr6	23305432	1.5827e-05	0.00949154	10.5427	introns	Similar to PDE3B: cGMP-inhibited 3',5'-cyclic phosphodiesterase B (Homo sapiens OX=9606)	GO:0004114;GO:0007165	23161426	23406740	CarCarScaffG00000013973.1
SLK063_ragtag_chr7	8852101	5.47982e-06	0.00331744	14.4082
SLK063_ragtag_chr7	52451978	6.57886e-06	0.00397741	13.1364	introns	Protein of unknown function		52429367	52488258	CarCarScaffG00000016311.1
SLK063_ragtag_chr8	3774627	1.40685e-05	0.00844544	13.6138	introns	Similar to SGCD: Delta-sarcoglycan (Mesocricetus auratus OX=10036)	GO:0016012;GO:0016020	3773634	3784752	CarCarScaffG00000017432.1
SLK063_ragtag_chr8	23479950	6.13896e-07	0.000373993	-14.1074	introns	Similar to Ccnjl: Cyclin-J-like protein (Mus musculus OX=10090)		23466361	23527944	CarCarScaffG00000017765.1
SLK063_ragtag_chr8	107337594	7.64904e-06	0.00461894	10.5865	promoters	Similar to TIGD5: Tigger transposable element-derived protein 5 (Bos taurus OX=9913)		107338123	107338648	CarCarScaffG00000018957.1
SLK063_ragtag_chr9	38839119	1.09141e-05	0.00657169	-12.7991
SLK063_ragtag_chr9	75136473	6.40358e-06	0.00387406	-13.1636	introns	Similar to COL4A2: Collagen alpha-2(IV) chain (Fragment) (Bos taurus OX=9913)	GO:0005201;GO:0005581	75079193	75268217	CarCarScaffG00000020013.1
SLK063_ragtag_chr9	80443032	5.75389e-07	0.000350713	-11.9904	introns	Similar to Il1rapl2: X-linked interleukin-1 receptor accessory protein-like 2 (Mus musculus OX=10090)	GO:0007165	80139985	80681750	CarCarScaffG00000020094.1
SLK063_ragtag_chr9	81192585	3.52341e-07	0.000214907	18.7872
SLK063_ragtag_chr9	84899966	7.00731e-06	0.00423429	-14.2826
SLK063_ragtag_chr10	1207745	1.30322e-05	0.00783124	-13.0349
SLK063_ragtag_chr10	2139284	7.26687e-06	0.00438891	30.5499	introns	Similar to CTDSPL2: CTD small phosphatase-like protein 2 (Gallus gallus OX=9031)	GO:0016791	2127969	2242620	CarCarScaffG00000020548.1
SLK063_ragtag_chr10	5852399	2.29733e-06	0.00139552	-15.3336
SLK063_ragtag_chr10	21661759	6.39994e-07	0.000389826	21.2213
SLK063_ragtag_chr10	68590300	6.96562e-06	0.00421052	-10.419
SLK063_ragtag_chr11	47899077	4.66989e-06	0.00282904	13.5411
SLK063_ragtag_chr11	53595755	1.06739e-05	0.00642925	15.6223
SLK063_ragtag_chr12	4164469	4.09308e-06	0.00248087	11.1545	introns	Similar to EDC4: Enhancer of mRNA-decapping protein 4 (Homo sapiens OX=9606)	GO:0005515;GO:0031087	4163234	4221221	CarCarScaffG00000023190.1
SLK063_ragtag_chr12	30698462	3.55642e-07	0.000216883	14.0306
SLK063_ragtag_chr14	19756660	1.15161e-05	0.00692715	12.0326	promoters	Similar to R3hdml: Peptidase inhibitor R3HDML (Mus musculus OX=10090)		19757382	19769310	CarCarScaffG00000025331.1
SLK063_ragtag_chr14	25904418	1.36143e-05	0.00817413	13.6937
SLK063_ragtag_chr15	12089504	8.99525e-06	0.0054227	-14.9479
SLK063_ragtag_chr18	10495354	2.31957e-06	0.00140879	12.8831
SLK063_ragtag_chr18	22832127	1.50055e-05	0.00900338	12.4057	introns	Similar to Camta1: Calmodulin-binding transcription activator 1 (Mus musculus OX=10090)	GO:0003677	22504643	23399669	CarCarScaffG00000028189.1
SLK063_ragtag_chr28	5632066	1.98803e-07	0.000121341	16.4892

### Sheet: S4 - Adult Enriched GO Terms
GO Name	GO Term	GO Category	P Value	Adjusted P Value	Gene Percent	Methylation State of Associated DMS
binding	GO:0005488	Molecular functions	0.00161176	0.00161176	0.151659	Hypo
cell-cell signaling	GO:0007267	Biological processes	0.0162034	0.0270626	2.85714	Hyper
cellular response to acetylcholine	GO:1905145	Biological processes	0.000931619	0.00279486	50	Hyper
cellular response to chemical stimulus	GO:0070887	Biological processes	0.0157433	0.0270626	2.94118	Hyper
enzyme binding	GO:0019899	Molecular functions	1.38125e-21	2.07187e-21	7.5	Hypo
establishment of localization	GO:0051234	Biological processes	4.31584e-08	5.3948e-08	0.771513	Hypo
exocytosis	GO:0006887	Biological processes	2.17907e-24	1.08954e-23	19.6721	Hypo
export from cell	GO:0140352	Biological processes	6.14453e-24	1.53613e-23	18.1818	Hypo
G protein-coupled acetylcholine receptor signaling pathway	GO:0007213	Biological processes	0.000931619	0.00279486	50	Hyper
glycosylation	GO:0070085	Biological processes	0.0470836	0.0470836	0.970874	Hyper
guanyl-nucleotide exchange factor activity	GO:0005085	Molecular functions	0.025435	0.025435	0.653595	Hyper
laminin binding	GO:0043236	Molecular functions	0.0016486	0.00329719	50	Hyper
lipase activity	GO:0016298	Molecular functions	2.42386e-05	7.27159e-05	4.22535	Hyper
localization within membrane	GO:0051668	Biological processes	0.0152832	0.0270626	3.0303	Hyper
membrane	GO:0016020	Cellular components	0.0213281	0.0213281	0.358637	Hypo
phosphoric ester hydrolase activity	GO:0042578	Molecular functions	0.00258712	0.00388068	0.862069	Hyper
postsynaptic signal transduction	GO:0098926	Biological processes	0.000931619	0.00279486	50	Hyper
protein glycosylation	GO:0006486	Biological processes	0.0470836	0.0470836	0.970874	Hyper
receptor clustering	GO:0043113	Biological processes	0.000931619	0.00279486	50	Hyper
response to nitrogen compound	GO:1901698	Biological processes	0.0180417	0.0270626	2.5641	Hyper
response to oxygen-containing compound	GO:1901700	Biological processes	0.0207941	0.0277255	2.22222	Hyper
secretion	GO:0046903	Biological processes	5.39279e-23	8.98798e-23	15.3846	Hypo
sialyltransferase activity	GO:0008373	Molecular functions	0.0236605	0.025435	3.44828	Hyper
small GTPase binding	GO:0031267	Molecular functions	1.73998e-24	5.21994e-24	12.766	Hypo
sphingomyelin phosphodiesterase D activity	GO:0050290	Molecular functions	4.38044e-10	2.62827e-09	100	Hyper
TOR signaling	GO:0031929	Biological processes	0.000154434	0.000154434	16.6667	Hypo
TORC1 complex	GO:0031931	Cellular components	1.54408e-05	3.08815e-05	66.6667	Hypo
Wnt signaling pathway	GO:0016055	Biological processes	0.0358221	0.0429865	1.28205	Hyper

### Sheet: S5 - Hatchling Enriched GO Term
GO Name	GO Term	GO Category	P Value	Adjusted P Value	genePercent	Methylation State of Associated DMS
3',5'-cyclic-nucleotide phosphodiesterase activity	GO:0004114	Molecular functions	0.0406075	0.0406075	2.63158	Hyper
ATPase complex	GO:1904949	Cellular components	3.53e-09	9.41e-09	9.61538	Hypo
brahma complex	GO:0035060	Cellular components	8.32e-15	3.33e-14	83.3333	Hypo
cellular component organization	GO:0016043	Biological processes	0.0006513	0.0014976	0.533049	Hypo
cGMP biosynthetic process	GO:0006182	Biological processes	0.00627488	0.0209163	11.1111	Hyper
chromatin	GO:0000785	Cellular components	7.71e-08	1.54e-07	5.26316	Hypo
chromatin remodeling	GO:0006338	Biological processes	1.53e-09	7.66e-09	7.35294	Hypo
collagen trimer	GO:0005581	Cellular components	5.24e-05	6.98e-05	25	Hypo
cyclic purine nucleotide metabolic process	GO:0052652	Biological processes	0.012516	0.0312899	5.55556	Hyper
cytoskeletal motor activity	GO:0003774	Molecular functions	0.0204417	0.0272555	0.97561	Hyper
deadenylation-independent decapping of nuclear-transcribed mRNA	GO:0031087	Biological processes	0.00069888	0.00698882	100	Hyper
DNA binding	GO:0003677	Molecular functions	7.34e-06	5.14e-05	0.593472	Hypo
DNA-directed DNA polymerase activity	GO:0003887	Molecular functions	0.0091531	0.0128143	6.66667	Hypo
DNA-templated DNA replication	GO:0006261	Biological processes	0.0196033	0.0213684	4.54545	Hypo
dystrophin-associated glycoprotein complex	GO:0016010	Cellular components	0.0142074	0.0142074	7.69231	Hyper
extracellular matrix structural constituent	GO:0005201	Molecular functions	0.00010758	0.00037651	7.69231	Hypo
guanylate cyclase activity	GO:0004383	Molecular functions	0.00976065	0.0195213	11.1111	Hyper
inorganic anion transmembrane transporter activity	GO:0015103	Molecular functions	0.039128	0.039128	1.53846	Hypo
inorganic anion transport	GO:0015698	Biological processes	0.0213684	0.0213684	4.16667	Hypo
intracellular membrane-bounded organelle	GO:0043231	Cellular components	0.0188047	0.0188047	0.399361	Hypo
intracellular membraneless organelle	GO:0043232	Cellular components	0.0017181	0.00196354	0.680272	Hypo
myosin complex	GO:0016459	Cellular components	0.00276637	0.00829912	2.63158	Hyper
negative regulation of gene expression	GO:0010629	Biological processes	0.043893	0.0499309	1.5625	Hyper
nuclear protein-containing complex	GO:0140513	Cellular components	2.69e-05	4.31e-05	1.62338	Hypo
nuclear-transcribed mRNA catabolic process	GO:0000956	Biological processes	0.0173469	0.0346938	4	Hyper
nucleobase-containing compound catabolic process	GO:0034655	Biological processes	0.0472515	0.0499309	1.44928	Hyper
oxidoreductase activity	GO:0016717	Molecular functions	0.00543366	0.0195213	20	Hyper
purine ribonucleotide metabolic process	GO:0009150	Biological processes	0.0499309	0.0499309	1.36986	Hyper
ribonucleotide biosynthetic process	GO:0009260	Biological processes	0.0357912	0.0499309	1.92308	Hyper
RNA catabolic process	GO:0006401	Biological processes	0.0248975	0.0414957	2.77778	Hyper
RNA decapping	GO:0110154	Biological processes	0.00557934	0.0209163	12.5	Hyper
sarcoglycan complex	GO:0016012	Cellular components	0.0109438	0.0142074	10	Hyper
sodium ion transmembrane transporter activity	GO:0015081	Molecular functions	0.0337928	0.039128	1.78571	Hypo
sodium-dependent phosphate transport	GO:0044341	Biological processes	0.00089856	0.0014976	100	Hypo
sodium:phosphate symporter activity	GO:0005436	Molecular functions	0.00061254	0.00142925	100	Hypo
solute:monoatomic cation symporter activity	GO:0015294	Molecular functions	0.0091531	0.0128143	6.66667	Hypo
SWI/SNF complex	GO:0016514	Cellular components	8.32e-15	3.33e-14	83.3333	Hypo
